# Characterization of liver-pancreas crosstalk following β-cell loss reveals a role for the molybdenum cofactor in β-cell regeneration

**DOI:** 10.1101/2024.04.09.588677

**Authors:** Christos Karampelias, Bianca Băloiu, Birgit Rathkolb, Patricia da Silva-Buttkus, Etty Bachar-Wikström, Susan Marschall, Helmut Fuchs, Valerie Gailus- Durner, Lianhe Chu, Martin Hrabě de Angelis, Olov Andersson

**Affiliations:** Department of Cell and Molecular Biology, Karolinska Institutet, Stockholm, Sweden; Institute of Diabetes and Regeneration Research, Helmholtz Munich, Neuherberg, Germany; Institute of Experimental Genetics, German Mouse Clinic, Helmholtz Zentrum München, Neuherberg, Germany; Institute of Molecular Animal Breeding and Biotechnology, Gene Center, Ludwig-Maximilians-Universität München, Munich, Germany; German Center for Diabetes Research (DZD), Neuherberg, Germany; Dermatology and Venereology Division, Department of Medicine, Karolinska Institutet, Stockholm, Sweden; Chair of Experimental Genetics, TUM School of Life Sciences, Technische Universität München, Freising, Germany; Department of Medical Cell Biology, Uppsala University, Sweden

## Abstract

Regeneration of insulin-producing β-cells is an alternative avenue to manage diabetes, and it is crucial to unravel this process in vivo during physiological responses to the lack of β-cells. Here, we aimed to characterize how hepatocytes can contribute to β-cell regeneration in a zebrafish model of β-cell ablation. Using lineage-tracing, we show that hepatocytes do not directly convert into β-cells even under extreme β-cell ablation conditions. A transcriptomics analysis of isolated hepatocytes following β-cell ablation displayed altered lipid- and glucose-related processes. Based on the transcriptomics, we performed a genetic screen that uncovers a potential role for the molybdenum cofactor (Moco) biosynthetic pathway in β-cell regeneration and glucose metabolism in zebrafish. Consistently, *Mocs2* haploinsufficiency in mice indicated dysregulated glucose metabolism and liver function. Together, our study sheds light on the liver-pancreas crosstalk and suggests that the molybdenum cofactor biosynthesis pathway should be further studied in relation to glucose metabolism and diabetes.
