## Supplementary file 1 for "Characterization of liver-pancreas crosstalk following β-cell loss reveals a role for the molybdenum cofactor in β-cell regeneration"

### Sheet: Sheet1
Genes upregulated following beta-cell ablation
id	Associated Gene Name	baseMean	baseMeanA	baseMeanB	foldChange	log2FoldChange	pval	padj
ENSDARG00000000212	krt97	1.95234	1.08531	2.53036	171.178	7.41936	1.74e-09	1.31e-06
ENSDARG00000000472	cntn2	3.26127	1.15716	4.66402	62.1936	5.95869	1.8e-05	0.0038174
ENSDARG00000000730	slc6a13	1043.77	378.307	1487.42	33.6866	5.0741	3.86e-06	0.00101578
ENSDARG00000002401	gale	134.259	83.2169	168.286	20.2063	4.33673	2.31e-05	0.00476934
ENSDARG00000002445	prdm1a	1.32919	0.506727	1.87749	19.212	4.26393	9.17e-05	0.0148496
ENSDARG00000002798	cog8	115.509	63.5982	150.116	16.9103	4.07983	3.53e-20	1.4e-16
ENSDARG00000002971	phc1	87.9024	38.2013	121.036	15.0394	3.91068	1.4e-11	1.84e-08
ENSDARG00000004460	desi2	3.6762	1.66389	5.01774	13.0581	3.70687	5.25e-07	0.000172736
ENSDARG00000005544	btbd3a	34.768	17.8679	46.0348	11.5712	3.53247	0.000223214	0.0276443
ENSDARG00000005627	CABZ01068209.1	13.3585	4.05382	19.5616	11.3667	3.50675	5.41e-09	3.67e-06
ENSDARG00000006314	itgav	216.977	125.688	277.837	10.3077	3.36566	3.42e-09	2.48e-06
ENSDARG00000006775	CASS4	2.20819	0.506727	3.34249	10.1584	3.3446	5.18e-07	0.000172736
ENSDARG00000012039	ttc26	22.513	11.5791	29.8022	7.64612	2.93473	2.22e-07	8.66e-05
ENSDARG00000013750	eno1b	2.61646	0.506727	4.02295	7.00894	2.8092	0.000447176	0.0457031
ENSDARG00000014680	znf710a	1.939	0.578579	2.84595	6.88862	2.78421	0.000393373	0.042041
ENSDARG00000014976	lims2	1.93241	1.15716	2.44925	6.78024	2.76134	0.000244357	0.0289468
ENSDARG00000019098	cd82a	4.99109	2.74919	6.48569	6.16466	2.62402	7.97e-10	7.29e-07
ENSDARG00000019961	znf513	85.1776	51.2325	107.808	6.04147	2.5949	1.02e-05	0.00236707
ENSDARG00000020887	armc1l	14.2037	8.46689	18.0283	5.96995	2.57772	2.01e-08	1.03e-05
ENSDARG00000025319	fynb	132.834	82.3396	166.497	5.58651	2.48195	3.23e-07	0.000117288
ENSDARG00000035631	sdf2l1	899.562	473.549	1183.57	4.73555	2.24353	1.17e-07	5.03e-05
ENSDARG00000036293	gnb1l	13.0623	2.53364	20.0815	4.69309	2.23054	4.85e-05	0.00857974
ENSDARG00000036375	cyfip2	1.09349	0.578579	1.43677	4.68011	2.22654	9.45e-05	0.0151803
ENSDARG00000037941	syt5a	227.572	57.1507	341.187	4.50754	2.17234	9.6e-07	0.000301693
ENSDARG00000038587	CU929150.1	18.4607	5.49838	27.1023	4.4516	2.15432	2.8e-05	0.00556687
ENSDARG00000039264	igfbp5a	8.183	0.578579	13.2526	4.38696	2.13322	6.17e-08	2.89e-05
ENSDARG00000040144	CABZ01081730.1	16.7746	4.70425	24.8216	4.25593	2.08947	9.89e-06	0.00236614
ENSDARG00000044752	p2rx4a	17.5017	1.15716	28.3981	3.93177	1.97518	0.000137019	0.0193957
ENSDARG00000044894	zgc:113307	8.22801	4.55678	10.6755	3.91269	1.96816	4.25e-05	0.00780533
ENSDARG00000051975	cd99	2.69007	1.15716	3.712	3.73607	1.90152	9.86e-05	0.0154848
ENSDARG00000053462	c3a.5	56.2268	28.5129	74.7028	3.66299	1.87302	0.000244729	0.0289468
ENSDARG00000055128	armc4	31.0375	6.94671	47.098	3.58067	1.84023	2.17e-06	0.000618408
ENSDARG00000055856	tor1l1	2.66817	1.52018	3.4335	3.54537	1.82594	1.04e-05	0.00238258
ENSDARG00000056108	ndufa4	1.05767	0.506727	1.42497	3.54179	1.82448	4.86e-06	0.00126341
ENSDARG00000058605	vsig10	1.09349	0.578579	1.43677	3.43658	1.78097	0.0004664	0.0470247
ENSDARG00000058828	ccdc51	160.608	35.5239	243.997	3.42767	1.77723	0.000430073	0.0446047
ENSDARG00000060326	map1sb	3.57805	0.578579	5.5777	3.31027	1.72695	0.000390386	0.0419346
ENSDARG00000061049	rnf182	10.5014	3.25592	15.3317	3.26873	1.70873	0.000157478	0.0209845
ENSDARG00000062374	leng9	316.178	177.722	408.482	3.21008	1.68261	7.05e-05	0.0119671
ENSDARG00000069017	elnb	2.18649	0.578579	3.25843	3.08291	1.62429	1.76e-05	0.003789
ENSDARG00000073757	pdzrn3a	14.8488	8.89801	18.816	2.9548	1.56306	0.00022726	0.0278182
ENSDARG00000074221	ABCA7	51.6259	21.7024	71.5749	2.92824	1.55003	8.67e-05	0.0142671
ENSDARG00000076317	plod3	872.016	517.907	1108.09	2.81292	1.49207	0.000241965	0.0289468
ENSDARG00000076440	btbd6a	30.1605	14.3964	40.6699	2.80684	1.48895	0.000266079	0.0311224
ENSDARG00000076903	bend3	649.524	200.388	948.948	2.78126	1.47574	9.8e-05	0.0154848
ENSDARG00000077098	trim65	42.8687	15.6292	61.0284	2.76528	1.46743	0.000419703	0.0441821
ENSDARG00000077202	mocs2	108.574	66.7104	136.483	2.76231	1.46587	0.000222307	0.0276443
ENSDARG00000084784	SNORA68	9.50305	5.21098	12.3644	2.63357	1.39702	0.0002437	0.0289468
ENSDARG00000086518	si:ch211-155o21.3	0.986131	0.506727	1.30573	2.61365	1.38606	0.000196212	0.0255003
ENSDARG00000088612	si:ch211-153b23.7	12.1553	1.01345	19.5832	2.57735	1.36589	0.000406451	0.0430021
ENSDARG00000092721	si:ch211-67f24.7	4.07099	2.53364	5.0959	2.47442	1.30709	0.000321363	0.0363762

### Sheet: Sheet2
Genes downregulated following beta-cell ablation
id	Associated Gene Name	baseMean	baseMeanA	baseMeanB	foldChange	log2FoldChange	pval	padj
ENSDARG00000068006	gck	20140.4	50242	72.7237	0.00144747	-9.43225	5.43e-90	1.14e-85
ENSDARG00000104263	FMNL1 (2 of 2)	17.3346	42.9055	0.287353	0.00669735	-7.22219	1.17e-08	6.58e-06
ENSDARG00000091799	FAM217B (2 of 2)	44.9757	110.607	1.22168	0.0110452	-6.50044	0.000110589	0.0165131
ENSDARG00000091828	5_8S_rRNA	15.5053	37.9101	0.568809	0.0150041	-6.0585	3.95e-07	0.000136385
ENSDARG00000094265	si:dkey-183n20.15	385.839	941.641	15.3041	0.0162526	-5.94318	9.42e-31	9.91e-27
ENSDARG00000101901	zgc:193711	10.0014	24.0242	0.652867	0.0271754	-5.20156	8.67e-05	0.0142671
ENSDARG00000096684	si:dkeyp-122d12.1	9.24786	22.1448	0.649918	0.0293486	-5.09057	0.000178193	0.0234721
ENSDARG00000006837	mycn	31.644	73.7252	3.58982	0.0486918	-4.36018	9.25e-09	5.41e-06
ENSDARG00000100649	tlr1	47.4869	109.983	5.82292	0.052944	-4.23939	1.56e-11	1.93e-08
ENSDARG00000099399	thrsp	3571.62	8242.23	457.884	0.0555534	-4.16998	2.29e-27	1.61e-23
ENSDARG00000016337	lctlb	113.35	257.406	17.3126	0.067258	-3.89415	1.01e-06	0.000308981
ENSDARG00000015709	hsd17b12a	336.687	761.446	53.5148	0.0702805	-3.83073	3.99e-20	1.4e-16
ENSDARG00000005894	slc7a9	45.694	102.881	7.56938	0.0735741	-3.76466	1.07e-09	8.64e-07
ENSDARG00000005476	nav3	64.4087	144.856	10.777	0.0743982	-3.74859	4.17e-11	4.87e-08
ENSDARG00000004169	stmn1a	131.942	295.65	22.8033	0.0771296	-3.69657	1.19e-14	2.28e-11
ENSDARG00000004094	acsbg2	2022.4	4499.88	370.744	0.0823899	-3.60139	5.52e-21	2.91e-17
ENSDARG00000087508	CD99L2 (3 of 3)	48.559	107.948	8.96612	0.0830594	-3.58971	3.78e-09	2.65e-06
ENSDARG00000053248	inab	53.3547	118.389	9.99839	0.0844537	-3.5657	8.36e-07	0.000266616
ENSDARG00000051914	slc14a2	96.295	212.092	19.0968	0.0900402	-3.47329	1.4e-12	2.45e-09
ENSDARG00000052688	paqr5b	66.5781	145.374	14.0473	0.0966283	-3.37141	6.55e-10	6.27e-07
ENSDARG00000087873	si:ch211-170n20.3	83.4224	181.624	17.9545	0.0988554	-3.33854	2.39e-10	2.65e-07
ENSDARG00000038703	hkdc1	3663.93	7935.02	816.529	0.102902	-3.28066	1.43e-18	4.31e-15
ENSDARG00000097571	si:dkey-114l24.2	3388.67	7331.67	760.004	0.10366	-3.27006	5.12e-16	1.2e-12
ENSDARG00000054048	plin1	54.4625	116.914	12.8279	0.10972	-3.1881	3.52e-07	0.000124503
ENSDARG00000017982	cyp39a1	1254.66	2692.22	296.279	0.11005	-3.18377	1.24e-08	6.72e-06
ENSDARG00000094316	si:rp71-80o10.4	20.846	44.4332	5.12118	0.115256	-3.11709	0.000101131	0.0155417
ENSDARG00000043589	ca4a	80.6936	171.547	20.1249	0.117315	-3.09155	3.54e-10	3.73e-07
ENSDARG00000098809	snap91	51.2492	107.022	14.0675	0.131445	-2.92747	1.08e-07	4.95e-05
ENSDARG00000005800	ampd3a	627.535	1308.62	173.477	0.132564	-2.91523	7e-15	1.47e-11
ENSDARG00000077883	fam83d	74.2065	153.966	21.0335	0.136611	-2.87185	6.04e-08	2.89e-05
ENSDARG00000101735	chn1	60.7475	124.247	18.4147	0.148211	-2.75428	1.85e-07	7.49e-05
ENSDARG00000079075	si:ch211-71m22.3	45.2135	91.68	14.2358	0.155277	-2.68708	6.66e-06	0.00168844
ENSDARG00000052731	ankrd31	122.672	248.482	38.7993	0.156145	-2.67904	1.19e-08	6.58e-06
ENSDARG00000031044	lipg	863.614	1740.23	279.203	0.16044	-2.63989	0.000178376	0.0234721
ENSDARG00000018145	mid1ip1l	973.921	1961.33	315.651	0.160938	-2.63543	4.51e-12	6.34e-09
ENSDARG00000042122	acot11b	158.927	319.738	51.7197	0.161756	-2.62811	6.19e-09	4.07e-06
ENSDARG00000020000	sh3bp4a	27.4187	55.1388	8.93853	0.16211	-2.62496	0.000109439	0.0164581
ENSDARG00000101362	mibp	131.596	262.198	44.5274	0.169824	-2.55789	4.18e-08	2.05e-05
ENSDARG00000092044	si:dkey-22f5.9	19179.4	37760.5	6791.96	0.179869	-2.47498	2.66e-12	4.31e-09
ENSDARG00000001975	hsd11b2	653.172	1283.18	233.163	0.181707	-2.46032	1.77e-06	0.00051781
ENSDARG00000020455	si:ch211-171h4.3	407.677	797.874	147.545	0.184923	-2.435	9.15e-10	7.87e-07
ENSDARG00000091211	adh8a	94098.9	183688	34372.7	0.187125	-2.41792	3.02e-12	4.54e-09
ENSDARG00000056704	RAMP1	312.682	609.436	114.846	0.188447	-2.40777	9.34e-10	7.87e-07
ENSDARG00000031587	flvcr1	367.635	713.144	137.296	0.192521	-2.37691	8.24e-06	0.00201702
ENSDARG00000055463	lrit3a	976.195	1892.71	365.188	0.192945	-2.37374	4.18e-10	4.19e-07
ENSDARG00000031372	efna2a	120.691	233.946	45.1885	0.193158	-2.37215	2.32e-07	8.89e-05
ENSDARG00000007449	slc25a39	3549.83	6803.87	1380.48	0.202896	-2.30119	0.000268336	0.031213
ENSDARG00000039966	prom1a	37.4509	71.4184	14.8059	0.207312	-2.27013	0.000343576	0.0384769
ENSDARG00000039943	fam46ba	929.494	1746.08	385.105	0.220555	-2.18079	7.62e-09	4.72e-06
ENSDARG00000052279	osgn1	786.162	1476.18	326.15	0.220942	-2.17826	8.67e-09	5.21e-06
ENSDARG00000045414	elovl2	21065	39500.8	8774.49	0.222135	-2.17049	1.45e-09	1.13e-06
ENSDARG00000091222	SLC22A14 (1 of 2)	478.344	894.913	200.632	0.224192	-2.1572	2.33e-08	1.17e-05
ENSDARG00000031317	ppdpfb	9206.23	17149.5	3910.72	0.228037	-2.13266	6.39e-09	4.08e-06
ENSDARG00000089920	MLIP	2501.77	4648.95	1070.31	0.230226	-2.11887	1.19e-05	0.00267132
ENSDARG00000079416	zgc:174895	735.732	1351.63	325.133	0.240549	-2.0556	1.17e-07	5.03e-05
ENSDARG00000098646	mthfd2	348.53	640.255	154.047	0.240602	-2.05528	1.37e-07	5.77e-05
ENSDARG00000074317	FAM20C (1 of 2)	361.298	657.423	163.882	0.249279	-2.00417	1.12e-07	5e-05
ENSDARG00000007697	fabp7a	1332.43	2420.35	607.139	0.250847	-1.99512	2.57e-07	9.68e-05
ENSDARG00000079790	CABZ01049925.1	374.303	676.815	172.628	0.255059	-1.9711	2.15e-07	8.55e-05
ENSDARG00000034956	myclb	177.798	319.7	83.1964	0.260233	-1.94213	3.29e-05	0.0064736
ENSDARG00000061566	SLC7A3 (2 of 2)	69.5844	124.515	32.9638	0.264737	-1.91737	0.000187999	0.0245846
ENSDARG00000019302	mid1ip1b	3500.54	6243.26	1672.06	0.267819	-1.90067	1.62e-06	0.000481501
ENSDARG00000090337	pprc1	2664.67	4721.48	1293.47	0.273954	-1.868	1.61e-07	6.65e-05
ENSDARG00000012137	cyp46a1.1	65.4637	115.704	31.97	0.276308	-1.85565	0.000360662	0.0395489
ENSDARG00000078512	acaca	18426.7	32549.9	9011.19	0.276842	-1.85286	3.55e-07	0.000124503
ENSDARG00000043746	nrxn3a	81.441	143.495	40.0718	0.279256	-1.84034	0.000117837	0.0174714
ENSDARG00000074120	usp2b	212.551	373.83	105.033	0.280964	-1.83154	1.01e-05	0.00236707
ENSDARG00000101633	CABZ01050166.1	101.184	177.847	50.0752	0.281564	-1.82846	4.36e-05	0.00790535
ENSDARG00000102889	sept15	829.11	1455.82	411.305	0.282525	-1.82355	3.91e-05	0.00747708
ENSDARG00000002037	pfkfb2b	71.0624	124.534	35.4147	0.284377	-1.81412	0.000475736	0.0474699
ENSDARG00000006598	sgk2b	1259.94	2205.15	629.805	0.285606	-1.8079	0.000151737	0.0206108
ENSDARG00000022509	cox4i2	273.242	477.425	137.121	0.287209	-1.79983	2.47e-06	0.000675236
ENSDARG00000052734	hmgcra	31716.9	55367.7	15949.7	0.288069	-1.79551	9.94e-07	0.00030784
ENSDARG00000102894	CABZ01057159.1	308.265	538.1	155.041	0.288127	-1.79522	3.06e-06	0.000827127
ENSDARG00000055575	pcolce2b	139.416	243.32	70.1466	0.288289	-1.79441	2.72e-05	0.00544694
ENSDARG00000096717	si:rp71-1c10.7	101.852	177.71	51.2804	0.288562	-1.79305	0.000156341	0.0209656
ENSDARG00000016825	vtg6	1541.04	2688.12	776.328	0.2888	-1.79186	2.78e-07	0.000102732
ENSDARG00000037746	actb1	10744	18695.4	5443	0.291141	-1.78021	0.000478346	0.0475052
ENSDARG00000003854	acsl1b	834.86	1452.63	423.01	0.291202	-1.77991	1.44e-06	0.000432285
ENSDARG00000059337	tgif1	83.2219	144.357	42.4652	0.294168	-1.76529	0.000203128	0.0259192
ENSDARG00000010571	ezh2	761.18	1313.55	392.933	0.299138	-1.74112	0.000210552	0.0265447
ENSDARG00000012632	zgc:92749	862.745	1486.95	446.605	0.300349	-1.73529	0.000146194	0.0203877
ENSDARG00000069293	ahsg2	114883	197543	59776.4	0.3026	-1.72452	5.97e-07	0.000193457
ENSDARG00000035909	mfsd2ab	5711.43	9801.78	2984.53	0.304489	-1.71554	4.68e-07	0.00015888
ENSDARG00000103659	bco1l	267.923	458.914	140.595	0.306365	-1.70668	1.02e-05	0.00236707
ENSDARG00000019532	fads2	72113.2	123124	38106.2	0.309496	-1.69201	6.4e-06	0.00164391
ENSDARG00000104654	zgc:194626	350.23	597.217	185.572	0.310728	-1.68627	2.03e-05	0.00424064
ENSDARG00000054323	pparab	653.452	1114.03	346.4	0.310942	-1.68528	0.000149221	0.0206108
ENSDARG00000077396	tlcd2	132.382	225.396	70.3726	0.312218	-1.67937	0.000146221	0.0203877
ENSDARG00000090228	gsta.1	872.91	1482.37	466.606	0.314771	-1.66762	2.33e-06	0.00065353
ENSDARG00000037961	rcn3	4628.14	7832.07	2492.18	0.318202	-1.65199	2.16e-06	0.000618408
ENSDARG00000069029	acss2l	3698.06	6242.01	2002.09	0.320744	-1.64051	6.77e-06	0.00169709
ENSDARG00000069100	aldh9a1a.1	12865.1	21694	6979.25	0.321714	-1.63615	2.45e-06	0.000675236
ENSDARG00000042069	pebp1	1029.19	1733.55	559.615	0.322813	-1.63123	0.000154182	0.0208086
ENSDARG00000030012	lrrfip1a	1048.75	1763.35	572.347	0.324579	-1.62336	3.45e-06	0.000918737
ENSDARG00000087186	ZHX3 (2 of 2)	597.86	1004.94	326.473	0.324868	-1.62207	1.08e-05	0.00244774
ENSDARG00000099149	hs3st3b1a	284.567	477.679	155.825	0.326214	-1.61611	4.15e-05	0.00773024
ENSDARG00000070174	PLEKHH3	2148.7	3606.13	1177.08	0.32641	-1.61524	9.76e-06	0.00236157
ENSDARG00000097452	si:zfos-1451h6.1	304.562	508.941	168.31	0.330707	-1.59637	6.53e-05	0.0112617
ENSDARG00000063361	si:ch211-1e14.1	156.465	261.075	86.7259	0.332188	-1.58993	0.00015089	0.0206108
ENSDARG00000054058	h1fx	2752.32	4581.31	1532.99	0.334619	-1.57941	0.000235996	0.0285555
ENSDARG00000029305	baiap2l1a	432.37	718.461	241.643	0.336334	-1.57203	2.33e-05	0.00476934
ENSDARG00000029075	pfkfb4b	480.303	796.468	269.526	0.338402	-1.56319	4.26e-05	0.00780533
ENSDARG00000074183	si:dkey-172j4.3	1159.26	1920.86	651.535	0.33919	-1.55983	1.48e-05	0.00328395
ENSDARG00000075016	apobb.2	46156.8	76386.6	26003.7	0.340422	-1.5546	7.54e-06	0.00186685
ENSDARG00000094097	si:ch211-209a2.1	234.124	387.19	132.08	0.341125	-1.55163	9.56e-05	0.015254
ENSDARG00000069843	kctd12.1	295.565	488.49	166.949	0.341766	-1.54892	7.78e-05	0.0130974
ENSDARG00000014674	acsl3b	445.253	735.667	251.643	0.342061	-1.54767	4.74e-05	0.00846889
ENSDARG00000004840	rassf1	178.829	294.485	101.725	0.345435	-1.53351	0.000206836	0.0262333
ENSDARG00000057497	stk35l	564.155	925.668	323.147	0.349096	-1.5183	3.99e-05	0.00751795
ENSDARG00000079308	tor3a	2863.55	4696.91	1641.31	0.349446	-1.51686	3.33e-05	0.00648877
ENSDARG00000069342	KLF16	481.879	787.274	278.282	0.353475	-1.50032	6.79e-05	0.0116163
ENSDARG00000016477	eif4a2	1629.94	2658.47	944.244	0.355183	-1.49337	1.85e-05	0.00389929
ENSDARG00000088440	ssh2a	526.806	859.139	305.25	0.355297	-1.4929	5.26e-05	0.00923393
ENSDARG00000067713	snx18a	710.281	1158.26	411.626	0.355382	-1.49256	4e-05	0.00751795
ENSDARG00000071116	eepd1	1517.65	2473.35	880.509	0.355998	-1.49006	3.45e-05	0.00665641
ENSDARG00000104207	pcyt1bb	4191.66	6821.24	2438.6	0.357501	-1.48398	1.69e-05	0.00367166
ENSDARG00000026348	csad	7077.28	11499.1	4129.42	0.359108	-1.47751	1.69e-05	0.00367166
ENSDARG00000053483	zgc:113054	1052.76	1703.4	619.002	0.363393	-1.4604	4.75e-05	0.00846889
ENSDARG00000017365	slc23a2	1091.14	1764.3	642.368	0.364091	-1.45763	0.000123494	0.0181821
ENSDARG00000060319	scn4bb	233.459	377.377	137.515	0.364396	-1.45642	0.000339585	0.0382333
ENSDARG00000043010	camk2d1	736.694	1187.93	435.872	0.366918	-1.44647	8.45e-05	0.0141202
ENSDARG00000052072	dnajb9a	256.171	412.307	152.08	0.368852	-1.43889	0.000384089	0.0414698
ENSDARG00000028159	tead1a	321.742	517.585	191.18	0.369368	-1.43687	0.000428259	0.0446047
ENSDARG00000098312	scarb2	6376.62	10250.4	3794.09	0.37014	-1.43386	0.000466807	0.0470247
ENSDARG00000021184	rbfox1l	374.977	601.252	224.127	0.372768	-1.42365	0.00012746	0.0183804
ENSDARG00000042620	gstr	23393.9	37420.5	14042.8	0.37527	-1.414	2.54e-05	0.00514015
ENSDARG00000102272	coro6	410.888	656.977	246.829	0.375704	-1.41233	0.000150268	0.0206108
ENSDARG00000042112	dio1	6710.87	10710.2	4044.67	0.377648	-1.40489	5.62e-05	0.00978723
ENSDARG00000028943	mtss1la	3229.52	5128.42	1963.59	0.382884	-1.38502	0.000100121	0.0155417
ENSDARG00000038785	abcf2a	2559.48	4054	1563.13	0.385577	-1.37491	0.000127184	0.0183804
ENSDARG00000086277	aldh1l1	509.625	806.004	312.039	0.387143	-1.36906	0.000426868	0.0446047
ENSDARG00000092467	si:ch73-46j18.5	6068.11	9582.44	3725.22	0.388756	-1.36306	8.89e-05	0.0145017
ENSDARG00000102070	tbc1d10aa	690.483	1089.2	424.669	0.389889	-1.35886	0.000224788	0.0276765
ENSDARG00000016886	dnajb9b	1512.98	2386.31	930.759	0.390041	-1.3583	0.000356618	0.0393101
ENSDARG00000053684	aldob	546981	861754	337133	0.391217	-1.35396	0.000273023	0.0315836
ENSDARG00000076773	lrrc58a	1301.88	2049.34	803.576	0.392114	-1.35065	0.000377942	0.041229
ENSDARG00000032617	fgfrl1a	820.47	1289.07	508.072	0.394139	-1.34322	0.000234073	0.0284866
ENSDARG00000071586	tgfbi	712.397	1118.25	441.827	0.395106	-1.33969	0.000201874	0.0259162
ENSDARG00000024278	adh8b	10845.7	17005.2	6739.33	0.396309	-1.3353	0.000128548	0.0184113
ENSDARG00000038439	fabp10a	351159	549428	218980	0.398559	-1.32713	0.000107673	0.016309
ENSDARG00000033307	igf2b	6062.32	9469.11	3791.12	0.400366	-1.32061	0.000248723	0.0292548
ENSDARG00000003527	mak16	665.233	1037.72	416.906	0.401751	-1.31563	0.000301439	0.0343098
ENSDARG00000100773	zmynd19	690.859	1077.54	433.072	0.401909	-1.31506	0.000470243	0.0471453
ENSDARG00000086842	dap1b	343.933	535.933	215.933	0.402911	-1.31147	0.000442929	0.0454899
ENSDARG00000025350	prdx2	16375.2	25493.5	10296.2	0.403876	-1.30801	0.000137264	0.0193957
ENSDARG00000019810	nfe2l3	505.667	783.818	320.234	0.408556	-1.29139	0.00043395	0.0447862
ENSDARG00000096849	si:dkey-16p21.8	1414	2190.76	896.156	0.409062	-1.28961	0.000301478	0.0343098
ENSDARG00000031100	ivns1abpa	2440.23	3760.94	1559.76	0.414728	-1.26976	0.000347285	0.0384985
ENSDARG00000070844	gamt	77296.7	118747	49662.9	0.418223	-1.25766	0.000200931	0.0259162
ENSDARG00000089302	hnrnpa0a	1212.66	1856.71	783.29	0.42187	-1.24513	0.000400906	0.0426297
ENSDARG00000038141	atf4b	6864.44	10490.3	4447.21	0.423936	-1.23808	0.000379952	0.0412345
ENSDARG00000006251	ell2	2965.93	4528.88	1923.97	0.424823	-1.23507	0.000453363	0.0461116
ENSDARG00000036834	krt92	2901.93	4407.1	1898.49	0.43078	-1.21498	0.000347426	0.0384985
