## Supplementary file 2 for "Characterization of liver-pancreas crosstalk following β-cell loss reveals a role for the molybdenum cofactor in β-cell regeneration"

### Sheet: data
mouse_id	mouse_line	strain	sex	genotype	display_name	type	cohort_id	ear_tag	date_of_birth	Albumin	alpha_Amylase_CNPG3	AP	Bili	bw_CliChe	Ca	Chol	Cl	date_measure_AU400	Ekrea	Fe	Gluc	GOT	GPT	HDL	K	LIH	Lipase	Na	Phos	Plasma_dilution	TP	Trig	UIBC	Urea
#N/A	#N/A	#N/A	#N/A	#N/A	#N/A	#N/A	#N/A	#N/A	#N/A	g/l	U/l	U/l	µmol/l	g	mmol/l	mmol/l	mmol/l	-	µmol/l	µmol/l	mmol/l	U/l	U/l	mmol/l	mmol/l		U/l	mmol/l	mmol/l	#N/A	g/l	mmol/l	µmol/l	mmol/l
#N/A	#N/A	#N/A	#N/A	#N/A	#N/A	#N/A	#N/A	#N/A	#N/A	Albumin	alpha-Amylase (CNPG3)	ALP	Total bilirubin	Body weight Clinical Chemistry	Calcium	Cholesterol	Chloride	AU400_measurement_date	Creatinine enz.	Iron	Glucose	ASAT/GOT	ALAT/GPT	HDL-Cholesterol	Potassium	LIH	Lipase activity	Sodium	Inorganic phosphate	Plasma dilution	Total protein	Triglyceride	Unsaturated iron binding capacity	Urea
#N/A	#N/A	#N/A	#N/A	#N/A	#N/A	#N/A	#N/A	#N/A	#N/A	Albumin concentration in plasma	alpha-amylase test which uses CNPG3 as substrate of the test reaction	Alkaline phosphatase activity in plasma	Total bilirubin concentration in plasma	#N/A	Calcium concentration in plasma	Cholesterol concentration in plasma	Chloride concentration in plasma	Date when the blood samples where measured in the AU400 device	Creatinine concentration in plasma measured enzymatically	Iron concentration in plasma	Glucose concentration in plasma	Aspartate aminotransferase (Glutamat oxalacetat transaminase) activity in plasma	Alanine aminotransferase (Glutamat pyruvat transaminase) activity in plasma	Concentration of cholesterol from high-density-lipoprotein in plasma	Potassium concentration in plasma	Lipemia - icterus - hemolysis (semi-quantitative)	Lipase activity in plasma	Sodium concentration in plasma	Inorganic phosphate concentration in plasma	Dilution of the plasma sample before measurement	Total protein concentration in plasma	Triglyceride concentration in plasma	Unsaturated iron binding capacity in plasma	Urea concentration in plasma
30270998	EPD0560_5_C09-tm1b	C57BL/6NTac(USA)	m	mutant	mut	het (Mocs2)	1318	03	2013-07-01 11:39:00	26.6	728.87	102	1.35	26.6	2.45	2.128	109.1	21/10/2013 00:00:00	11.67	20.4	17.67	53	61	1.396	4.6	0 0 1	78.8	146	2.3	Neat plasma	48.8	1.327	31.4	12.32
30271000	EPD0560_5_C09-tm1b	C57BL/6NTac(USA)	f	mutant	mut	het (Mocs2)	1318	05	2013-07-01 11:39:00	27.9	546.09	171	1.5	21.8	2.44	1.696	109.3	21/10/2013 00:00:00	8.4	34.1	14.38	60	33	1.102	4	0 0 0	72.5	143	2.1	Neat plasma	48.8	1.105	18.3	14.04
30271002	EPD0560_5_C09-tm1b	C57BL/6NTac(USA)	f	mutant	mut	het (Mocs2)	1318	07	2013-07-01 11:39:00	26.5	584.83	165	1.38	21.4	2.43	1.709	111.2	21/10/2013 00:00:00	8.66	25.1	17.1	73	36	1.084	4	0 0 0	67.5	147	2.8	Neat plasma	46.7	1.053	25.9	12.49
30271010	EPD0560_5_C09-tm1b	C57BL/6NTac(USA)	m	mutant	mut	het (Mocs2)	1318	15	2013-07-03 09:56:00	27.8	658.54	97	0.15	29.3	2.42	2.783	108.4	21/10/2013 00:00:00	9.28	19.1	17.53	46	39	1.823	4.6	0 0 2	64.3	145	1.6	Neat plasma	51	2.091	31.7	12.29
30271012	EPD0560_5_C09-tm1b	C57BL/6NTac(USA)	f	mutant	mut	het (Mocs2)	1318	17	2013-07-03 09:56:00	27.7	583.64	159	1.71	22.4	2.42	2.152	111.5	21/10/2013 00:00:00	10.52	20.1	17.37	39	25	1.497	4.3	0 0 0	77.6	146	2.9	Neat plasma	49.7	0.672	34.5	9.76
30271013	EPD0560_5_C09-tm1b	C57BL/6NTac(USA)	f	mutant	mut	het (Mocs2)	1318	18	2013-07-03 09:56:00	28.9	558.09	164	1.15	23.3	2.44	1.725	110.8	21/10/2013 00:00:00	10.7	25.2	16.81	51	27	1.169	4.6	0 0 0	73.8	146	3.2	Neat plasma	50.1	0.589	30.7	10.69
30271014	EPD0560_5_C09-tm1b	C57BL/6NTac(USA)	m	mutant	mut	het (Mocs2)	1318	19	2013-07-03 09:56:00	28.7	671.55	95	1.16	25.4	2.31	2.113	110.2	21/10/2013 00:00:00	7.43	17.5	10.87	46	48	1.484	4.7	0 0 1	92.4	147	1.1	Neat plasma	52.3	1.343	31.2	10.39
30271015	EPD0560_5_C09-tm1b	C57BL/6NTac(USA)	m	mutant	mut	het (Mocs2)	1318	20	2013-07-03 09:56:00	27.2	821.36	101	1.18	27.1	2.39	2.074	110.7	21/10/2013 00:00:00	4.95	16.2	18.04	63	64	1.448	4.2	0 0 1	118.4	146	1.4	Neat plasma	49.9	1.336	29	9.01
30271016	EPD0560_5_C09-tm1b	C57BL/6NTac(USA)	m	mutant	mut	het (Mocs2)	1318	21	2013-07-03 09:56:00	27.2	812.39	109	0.19	29.3	2.46	2.255	107.9	21/10/2013 00:00:00	6.63	19.3	15.92	49	42	1.601	4.8	0 0 2	59.7	141	0.8	Neat plasma	51.2	1.574	31.4	15.9
30271020	EPD0560_5_C09-tm1b	C57BL/6NTac(USA)	m	mutant	mut	het (Mocs2)	1318	25	2013-07-03 09:56:00	27.6	590.05	114	1.73	26.7	2.41	1.683	107.4	21/10/2013 00:00:00	8.22	19.5	17.02	53	22	0.998	5.5	0 0 1	99.5	142	1.8	Neat plasma	49.3	1.059	30.5	9.76
30271021	EPD0560_5_C09-tm1b	C57BL/6NTac(USA)	m	mutant	mut	het (Mocs2)	1318	26	2013-07-03 09:56:00	29.3	743.71	114	0.97	29	2.46	2.418	109.5	21/10/2013 00:00:00	9.28	18.6	16.13	57	43	1.616	4.2	0 0 1	77.4	148	1.8	Neat plasma	53.9	1.543	34.1	12.15
30271022	EPD0560_5_C09-tm1b	C57BL/6NTac(USA)	f	mutant	mut	het (Mocs2)	1318	27	2013-07-03 09:56:00	27.1	573.47	123	1.26	24.4	2.39	2.077	111.6	21/10/2013 00:00:00	7.51	19.9	18.46	45	33	1.303	3.8	0 0 1	61.5	145	2.2	Neat plasma	47.4	0.962	30.8	9.92
30271024	EPD0560_5_C09-tm1b	C57BL/6NTac(USA)	f	mutant	mut	het (Mocs2)	1318	29	2013-07-03 09:56:00	24.1	505.71	131	2.85	24.3	2.34	1.073	111.2	21/10/2013 00:00:00	8.13	26	12.24	52	25	0.577	3.9	0 0 0	83	147	2.9	Neat plasma	43.3	0.567	18.5	8.03
30271025	EPD0560_5_C09-tm1b	C57BL/6NTac(USA)	f	mutant	mut	het (Mocs2)	1318	30	2013-07-03 09:56:00	28.3	596.82	136	_bLOQ_	24.6	2.43	1.857	109.8	21/10/2013 00:00:00	9.72	34.3	17.52	53	31	1.117	4.2	0 0 2	66.1	143	1.4	Neat plasma	49.7	1.217	14.4	12.49
30271804	wildtype	C57BL/6NTac(USA)	f	control	con	#N/A	1317	43	2013-07-02 13:36:00	24.5	550.76	137	2.24	20.9	2.49	1.893	109.7	21/10/2013 00:00:00	12.55	25.9	17.96	63	75	1.296	4.3	0 0 0	110.4	146	2.9	Neat plasma	47.3	0.609	25	8.57
30271805	wildtype	C57BL/6NTac(USA)	f	control	con	#N/A	1317	44	2013-07-02 13:36:00	26.5	623.75	130	1.23	22.4	2.43	2.056	110.5	21/10/2013 00:00:00	15.38	17.2	14.75	47	28	1.412	5.1	0 0 0	130.3	148	3.1	Neat plasma	47	0.506	35.5	10.89
30271806	wildtype	C57BL/6NTac(USA)	f	control	con	#N/A	1317	45	2013-07-02 13:36:00	27	639.5	149	1.98	21.5	2.53	1.823	110.3	21/10/2013 00:00:00	15.56	20.6	15.22	61	83	1.277	5	0 0 0	112.2	148	3.9	Neat plasma	48.3	0.597	35.4	11.99
30271808	wildtype	C57BL/6NTac(USA)	f	control	con	#N/A	1317	37	2013-07-02 13:36:00	26.9	526.13	187	2.03	24.9	2.51	2.164	110.3	21/10/2013 00:00:00	9.81	23.8	18.5	50	71	1.422	4.2	0 0 0	100.8	146	2.5	Neat plasma	50.2	0.663	27.3	11.17
30271820	wildtype	C57BL/6NTac(USA)	m	control	con	#N/A	1317	59	2013-07-03 13:50:00	28	631.62	94	1.74	23.6	2.47	2.092	110.2	21/10/2013 00:00:00	8.13	21.5	17.08	44	34	1.44	3.8	0 0 0	72.5	149	2.1	Neat plasma	51	1.146	30.9	10.67
30271821	wildtype	C57BL/6NTac(USA)	m	control	con	#N/A	1317	60	2013-07-03 13:50:00	26.4	829.05	101	1.38	23.8	2.46	2.27	108.4	21/10/2013 00:00:00	7.96	24.1	15.63	44	24	1.546	4	0 0 0	_PNM-IS_	148	_PNM-IS_	Neat plasma	48.7	1.779	25.7	11.56
30271822	wildtype	C57BL/6NTac(USA)	m	control	con	#N/A	1317	61	2013-07-03 13:50:00	28.6	750.39	96	1.69	27.3	2.45	2.276	110.6	21/10/2013 00:00:00	12.38	24.8	13.69	106	49	1.521	5.8	0 0 1	84.8	149	1.5	Neat plasma	53	1.783	29.1	12.25
30271823	wildtype	C57BL/6NTac(USA)	m	control	con	#N/A	1317	62	2013-07-03 13:50:00	26.3	669.53	94	1.98	24.7	2.54	2.061	110.6	21/10/2013 00:00:00	9.64	24.2	15.82	49	26	1.391	4.7	0 0 0	65.4	149	1.4	Neat plasma	50.1	1.502	30.7	12.85
30271824	wildtype	C57BL/6NTac(USA)	m	control	con	#N/A	1317	63	2013-07-03 13:50:00	27.4	646.73	79	1.21	27.1	2.46	2.423	110.1	21/10/2013 00:00:00	7.69	18.8	20.02	61	38	1.619	4.1	0 0 1	59.6	148	2.6	Neat plasma	50.6	1.693	34.1	11.27
30271825	wildtype	C57BL/6NTac(USA)	f	control	con	#N/A	1317	64	2013-07-03 13:50:00	25.5	508.46	132	1.83	21.2	2.51	1.96	112.5	21/10/2013 00:00:00	14.14	20.6	16.98	44	20	1.396	4.1	0 0 0	109	150	3.3	Neat plasma	45.3	0.597	27.7	9.67
30271826	wildtype	C57BL/6NTac(USA)	f	control	con	#N/A	1317	65	2013-07-03 13:50:00	28.8	581.72	137	1.45	23	2.43	2.064	111.5	21/10/2013 00:00:00	8.93	24.2	15.43	78	52	1.316	4.8	0 0 1	99.9	144	2	Neat plasma	50.8	0.905	25.5	10.14
30271827	wildtype	C57BL/6NTac(USA)	m	control	con	#N/A	1317	66	2013-07-03 13:58:00	26.9	628.33	79	1.09	29.6	2.51	2.477	109.6	21/10/2013 00:00:00	10.34	20.6	17.66	47	55	1.702	4.4	0 0 1	67.5	151	3.1	Neat plasma	49.2	1.735	32.4	10.91
30271828	wildtype	C57BL/6NTac(USA)	m	control	con	#N/A	1317	67	2013-07-03 13:58:00	23.6	683.27	87	1.83	28.2	2.44	1.833	108.6	21/10/2013 00:00:00	11.58	18.9	17.13	41	24	1.275	4.7	0 0 0	101.4	148	3.4	Neat plasma	44.8	1.769	29.7	11.92
30271831	wildtype	C57BL/6NTac(USA)	f	control	con	#N/A	1317	70	2013-07-03 13:58:00	28.2	629.79	128	1.25	21.6	2.45	1.707	112.3	21/10/2013 00:00:00	9.28	29.6	15.32	44	22	1.133	4.3	0 0 1	119.6	147	1.8	Neat plasma	48.6	1.04	23.6	12.45

### Sheet: status_codes
setting_value_text	setting_description
_bLOQ_	(ESLIM_PARAMSC_009 & IMPC_PARAMSC_009): Measured value is below the lower limit of quantitation of the assay
_AUL_	(ESLIM_PARAMSC_008 & IMPC_PARAMSC_008): Measured value is above the upper limit of quantitation of the assay
_PNM-EQ_	(ESLIM_PARAMSC_001 & IMPC_PARAMSC_001): Parameter not measured - Equipment Failed
_PNM-EI_	IMPC_PARAMSC_014: Parameter not measured - Equipment Incompatible
_PNM-SL_	(ESLIM_PARAMSC_002 & IMPC_PARAMSC_002): Parameter not measured - Sample lost
_PNM-IS_	(ESLIM_PARAMSC_003 & IMPC_PARAMSC_003): Parameter not measured - Insufficient Sample
_PNR-WI_	(ESLIM_PARAMSC_004 & IMPC_PARAMSC_004): Parameter not recorded - Welfare Issue
_PNM-NIS_	(ESLIM_PARAMSC_007 & IMPC_PARAMSC_007): Parameter not measured - not in SOP
_PNM-PQF_	(IMPC_PARAMSC_010): Parameter not measured - parameter QC failed
_PNM-LNRY_	(IMPC_PARAMSC_011): Parameter not measured - LIMS not ready yet (LIMS is undergoing updates and is unable to collect the data, for the moment; e.g. manage mandatory parameters added to procedure after experiment performed but before data exported)
_PNM-UM_	(IMPC_PARAMSC_013): Parameter not measured - uncooperative mouse (e.g. mouse woke up from narcosis too early so ABR could not be fully examined)
_PNM-SF_	(IMPC_PARAMSC_012): Parameter not measured - Software failure
_PNM-S_	IMPC_PARAMSC_005: Parameter not measured - schedule
_SPNM-BV_	(IMPC_PARAMSC_003): single parameter not measured because of a too low blood volume
_PNM-NPEP_	(MausDBinternal_PARAMSC): Parameter not measured - not part of EUMODIC procedure
_REJECTED_	(MausDBinternal_PARAMSC): Rejected value from blood pressure assay
_MNR_	IMPC_PARAMSC_005:Metadata not recorded inadvertently
_PNM-PDRM_	IMPC_PARAMSC_005: Parameter not measured - phenotype or disease rules out measurement of parameter
_PNM-NMSP_	IMPC_PARAMSC_005:no fertility male screen performed
_PNM-NFSP_	IMPC_PARAMSC_005:no fertility female screen performed
